# Genome-Wide CRISPR Screening Identifies BRD9 as a Druggable Component of Interferon-Stimulated Gene Expression and Antiviral Activity

**DOI:** 10.1101/2021.02.04.429732

**Authors:** Jacob Börold, Davide Eletto, Idoia Busnadiego, Nina K. Mair, Eva Moritz, Samira Schiefer, Nora Schmidt, Philipp P. Petric, W. Wei-Lynn Wong, Martin Schwemmle, Benjamin G. Hale

**Affiliations:** Institute of Medical Virology, University of Zurich, Zurich, Switzerland; Life Science Zurich Graduate School, ETH and University of Zurich, Zurich, Switzerland; Institute of Virology, Freiburg University Medical Center, Faculty of Medicine, University of Freiburg, Freiburg, Germany; Spemann Graduate School of Biology and Medicine, University of Freiburg, Freiburg, Germany; Institute of Experimental Immunology, University of Zurich, Zurich, Switzerland

## Abstract

Transient interferon (IFN) induction of IFN-stimulated genes (ISGs) creates a formidable protective antiviral state. However, loss of appropriate control mechanisms can result in constitutive pathogenic ISG upregulation. Here, we used genome-wide loss-of-function screening to establish genes critical for IFN signaling, identifying all expected members of the JAK-STAT pathway and the previously unappreciated bromodomain-containing protein 9 (BRD9), a defining subunit of non-canonical BAF (ncBAF) chromatin remodeling complexes. Genetic knock-out or small-molecule mediated degradation of BRD9 limited IFN-induced expression of a subset of ISGs in multiple cell-types, and prevented IFN from exerting full antiviral activity against several RNA and DNA viruses. Mechanistically, BRD9 acts at the level of ISG transcription, exhibits a proximal association with STAT2 following IFN stimulation, and relies on its intact acetyl-binding bromodomain and unique ncBAF scaffolding function for activity. Given its druggability, BRD9 may be an attractive target for dampening constitutive ISG expression under certain pathogenic autoinflammatory conditions.
