## Supplemental Dataset 4 for "Genome-Wide CRISPR Screening Identifies BRD9 as a Druggable Component of Interferon-Stimulated Gene Expression and Antiviral Activity"

### Sheet: oligos
	oligo name	oligo sequence (5'-3')	description
cloning
	EcoRI-BRD9_fwd	CCGGAATTCATGGGCAAGAAGCACAAGAAG	used for cloning in pLVX-IRES-puro
	EcoRI-noATG-BRD9_fwd	AATTCATGGGCAAGAAGCACAAGAAGCACAAG	used for cloning in TurboID-V5
	NotI-stop-BRD9_rev	ATAAGAATGCGGCCGCTTAGGTCTTGGCAGAGGC	used for cloning in TurboID-V5, HA-tagged BRDs
	FP-noATG_fwd	CGGAATTCGTGAGCAAGGGCGAGGAGCTG	used for cloning in TurboID-V5
	XhoI-HA-BRD7_9_fwd	CCGCTCGAGATGTACCCATACGATGTTCCAGATTACGCTGGCAAGAAGCACAAGAAG	introduction of HA-tag to BRD9/ BRD7
	EcoRI-FP_fwd	CCGGAATTCATGGTGAGCAAGGGCGAGGAG	introduction of c-terminal NLS into mCherry
	mCherry-NLS_rev	ATTAGGATCCTTACACCTTCCTCTTCTTCTTGGGCTTGTACAGCTCGTCCATG	introduction of c-terminal NLS into mCherry
	N216A-BRD9-S	GTGTGATAATGCAATGACATACgcTAGGCCAGATACCGTGTACTAC	N216A-BRD9 mutagenesis
	N216A-BRD9-AS	GTAGTACACGGTATCTGGCCTAgcGTATGTCATTGCATTATCACAC	N216A-BRD9 mutagenesis
	M208I-BRD9-S	TTTAAGGCAGATTTCAAGCTGATcTGTGATAATGCAATGACATAC	M208I-BRD9 mutagenesis
	M208I-BRD9-AS	GTATGTCATTGCATTATCACAgATCAGCTTGAAATCTGCCTTAAA	M208I-BRD9 mutagenesis
	BRD7(B9C)-F	ACCTCACAGAGTGCCAAGAAATCCAAAAAGCCGAG	used with NotI-BRD9-STOP-R in the 1st PCR, template = BRD9 ORF
	BRD7(B9C)-R	GGATTTCTTGGCACTCTGTGAGGTGTCTGTTCCATCT	used with XhoI-HA-BRD7_9-F in the 1st PCR, template = BRD7 ORF
	BRD9(B7C)-F	CAAGTAGAAACTGGGGAGGACGGAGGCTGCT	used with NotI-BRD7-Rv in the 1st PCR, template = BRD7 ORF
	BRD9(B7C)-R	TCCGTCCTCCCCAGTTTCTACTTGTACTGGTACAACTTCAGGGA	used with XhoI-HA-BRD7_9-F in the 1st PCR, template = BRD9 ORF
	Lin-B9DUF-F	GTGGATATCTCCATGCTCAGCTCTC	used to linearized BD-less BRD9, subcloned into pX1 (via EcoRI/Not1 sites, AddGene #46848)
	Lin-B9DUF-R	GGATTTCTTGGCAGTTTCTACTTGT	used to linearized BD-less BRD9, subcloned into pX1 (via EcoRI/NotI sites, AddGene #46848)
	InF-DUF7-F	ACTGCCAAGAAATCCTTCAAGAGTCCCAGCAAAGAA	used to insert, via InFusion (Takara) BRD7-DUF domain into linearized BD-less BRD9, template: BRD7 ORF
	InF-DUF7-R	CATGGAGATATCCACGAGCCTGTCTTGAGTACTGGAGT	used to insert, via InFusion (Takara) BRD7-DUF domain into linearized BD-less BRD9, template: BRD7 ORF
	TurboID-F	ATATGAATTCGCATCAGGCAGGG	used for cloning of TurboID into pLVX-IRES-Puro
	TurboID-R	GGAATTCGGTGCTGTCCAGGCCCAGCAGGGGGTTGGGGATGGGCTTGCCCTGCAGCTTTTCGGCAGACC	used for cloning of TurboID into pLVX-IRES-Puro, contains V5 tag
crRNA	crRNA-BRD9_1	CAGCTGACGAAGCTCGGGACAGG	protospacer domain targeted in clone 1 (underlined the NGG)
	crRNA-BRD9_2	CCGAGTGGCGCTCGTCCTACGAG	protospacer domain targeted in clone 2 (underlined the NGG)
Oligos used to generate KO lines via Lenti CRISPR.V2
	sg-BRD9-1_s	CACCGCTTGACGGACAGTACCGCAG	from GeCKOv2 library (Sanjana et al. 2014)
	sg-BRD9-1_as	aaacCTGCGGTACTGTCCGTCAAGC	from GeCKOv2 library (Sanjana et al. 2014)
	sg-BRD9-2_s	CACCGCTTCGCCAACTTGTAGTACA	from GeCKOv2 library (Sanjana et al. 2014)
	sg-BRD9-2_as	aaacTGTACTACAAGTTGGCGAAGC	from GeCKOv2 library (Sanjana et al. 2014)
	sg-BRD9-3_s	CACCGAGGATCAACCGGTTCCTCCC	from GeCKOv2 library (Sanjana et al. 2014)
	sg-BRD9-3_as	aaacGGGAGGAACCGGTTGATCCTC	from GeCKOv2 library (Sanjana et al. 2014)
	sg-BRD9-4_s	CACCGTCATCTTAAAGCCTGCGTGA	from GeCKOv2 library (Sanjana et al. 2014)
	sg-BRD9-4_as	aaacTCACGCAGGCTTTAAGATGAC	from GeCKOv2 library (Sanjana et al. 2014)
	sg-BRD9-5_s	CACCGctttGTGCCTCTCTCGCTCA	from GeCKOv2 library (Sanjana et al. 2014)
	sg-BRD9-5_as	aaacTGAGCGAGAGAGGCACaaagC	from GeCKOv2 library (Sanjana et al. 2014)
	sg-BRD9-6_s	CACCGGTCAGACCATGAGCGAGAG	from GeCKOv2 library (Sanjana et al. 2014)
	sg-BRD9-6_as	aaacCTCTCGCTCATGGTCTGACC	from GeCKOv2 library (Sanjana et al. 2014)
	sg-STAT1-1_s	CACCGTCCCATTACAGGCTCAGTCG	from GeCKOv2 library (Sanjana et al. 2014)
	sg-STAT1-1_as	aaacCGACTGAGCCTGTAATGGGAC	from GeCKOv2 library (Sanjana et al. 2014)
	sg-STAT1-2_s	CACCGATTGATCATCCAGCTGTGAC	from GeCKOv2 library (Sanjana et al. 2014)
	sg-STAT1-2_as	aaacGTCACAGCTGGATGATCAATC	from GeCKOv2 library (Sanjana et al. 2014)
	sg-STAT1-3_s	CACCGTTCCCTATAGGATGTCTCAG	from GeCKOv2 library (Sanjana et al. 2014)
	sg-STAT1-3_as	aaacCTGAGACATCCTATAGGGAAC	from GeCKOv2 library (Sanjana et al. 2014)
	sg-IFNAR1-1_s	CACCGGCGTGTTTCCAGACTGTTT	from GeCKOv2 library (Sanjana et al. 2014)
	sg-IFNAR1-1_as	aaacAAACAGTCTGGAAACACGCC	from GeCKOv2 library (Sanjana et al. 2014)
	sg-IFNAR1-2_s	CACCGAACAGGAGCGATGAGTCTGT	from GeCKOv2 library (Sanjana et al. 2014)
	sg-IFNAR1-2_as	aaacACAGACTCATCGCTCCTGTTC	from GeCKOv2 library (Sanjana et al. 2014)
	sg-IFNAR1-3_s	CACCGTCATTTACACCATTTCGCAA	from GeCKOv2 library (Sanjana et al. 2014)
	sg-IFNAR1-3_as	aaacTTGCGAAATGGTGTAAATGAC	from GeCKOv2 library (Sanjana et al. 2014)
	sg-IFNLR1-1_s	CACCGCCACTTCGCGCCACCGTCTA	from GeCKOv2 library (Sanjana et al. 2014)
	sg-IFNLR1-1_as	aaacTAGACGGTGGCGCGAAGTGGC	from GeCKOv2 library (Sanjana et al. 2014)
	sg-IFNLR1-2_s	CACCGACAAGTTCAAGGGACGCGTG	from GeCKOv2 library (Sanjana et al. 2014)
	sg-IFNLR1-2_as	aaacCACGCGTCCCTTGAACTTGTC	from GeCKOv2 library (Sanjana et al. 2014)
	sg-IFNLR1-3_s	CACCGACTTCAGCGTGTACCTGACA	from GeCKOv2 library (Sanjana et al. 2014)
	sg-IFNLR1-3_as	aaacTGTCAGGTACACGCTGAAGTC	from GeCKOv2 library (Sanjana et al. 2014)
NGS	NGS_PCR1_fwd	TAATTTCTTGGGTAGTTTGCAG	first round of NGS-PCR to amplify sgRNA cassette
	NGS_PCR1_rev	AGCCAATTCCCACTCCTTTC	first round of NGS-PCR to amplify sgRNA cassette
	NGS-Lib-Fwd1	AATGATACGGCGACCACCGAGATCTACACTCTTTCCCTACACGACGCTCTTCC GATCTTAAGTAGAGGCTTTATATATCTTGTGGAAAGGACGAAACACC	second round of NGS-PCR (taken from: Joung et al. 2017)
	NGS-Lib-Fwd2	AATGATACGGCGACCACCGAGATCTACACTCTTTCCCTACACGACGCTCTTCCGATCTATCATGCTTAGCTTTATATATCTTGTGGAAAGGACGAAACACC	second round of NGS-PCR (taken from: Joung et al. 2017)
	NGS-Lib-Fwd3	AATGATACGGCGACCACCGAGATCTACACTCTTTCCCTACACGACGCTCTTCCGATCTGATGCACATCTGCTTTATATATCTTGTGGAAAGGACGAAACACC	second round of NGS-PCR (taken from: Joung et al. 2017)
	NGS-Lib-Fwd4	AATGATACGGCGACCACCGAGATCTACACTCTTTCCCTACACGACGCTCTTCCGATCTCGATTGCTCGACGCTTTATATATCTTGTGGAAAGGACGAAACACC	second round of NGS-PCR (taken from: Joung et al. 2017)
	NGS-Lib-Fwd5	AATGATACGGCGACCACCGAGATCTACACTCTTTCCCTACACGACGCTCTTCCGATCTTCGATAGCAATTCGCTTTATATATCTTGTGGAAAGGACGAAACACC	second round of NGS-PCR (taken from: Joung et al. 2017)
	NGS-Lib-Fwd6	AATGATACGGCGACCACCGAGATCTACACTCTTTCCCTACACGACGCTCTTCCGATCTATCGATAGTTGCTTGCTTTATATATCTTGTGGAAAGGACGAAACACC	second round of NGS-PCR (taken from: Joung et al. 2017)
	NGS-Lib-Fwd7	AATGATACGGCGACCACCGAGATCTACACTCTTTCCCTACACGACGCTCTTCCGATCTGATCGATCCAGTTAGGCTTTATATATCTTGTGGAAAGGACGAAACACC	second round of NGS-PCR (taken from: Joung et al. 2017)
	NGS-Lib-Fwd8	AATGATACGGCGACCACCGAGATCTACACTCTTTCCCTACACGACGCTCTTCCGATCTCGATCGATTTGAGCCTGCTTTATATATCTTGTGGAAAGGACGAAACACC	second round of NGS-PCR (taken from: Joung et al. 2017)
	NGS-Lib-Fwd9	AATGATACGGCGACCACCGAGATCTACACTCTTTCCCTACACGACGCTCTTCCGATCTACGATCGATACACGATCGCTTTATATATCTTGTGGAAAGGACGAAACACC	second round of NGS-PCR (taken from: Joung et al. 2017)
	NGS-Lib-Fwd10	AATGATACGGCGACCACCGAGATCTACACTCTTTCCCTACACGACGCTCTTCCGATCTTACGATCGATGGTCCAGAGCTTTATATATCTTGTGGAAAGGACGAAACACC	second round of NGS-PCR (taken from: Joung et al. 2017)
	NGS-Lib-Rev1	CAAGCAGAAGACGGCATACGAGATtcgccttGGTGACTGGAGTTCAGACGTGTGCTCTTCCGATCTCCGACTCGGTGCCACTTTTTCAA	second round of NGS-PCR, barcode in bold (taken from: Joung et al. 2017)
	NGS-Lib-Rev2	CAAGCAGAAGACGGCATACGAGATatagcgtcGTGACTGGAGTTCAGACGTGTGCTCTTCCGATCTCCGACTCGGTGCCACTTTTTCAA	second round of NGS-PCR, barcode in bold (taken from: Joung et al. 2017)
	NGS-Lib-Rev3	CAAGCAGAAGACGGCATACGAGATGaagaagtGTGACTGGAGTTCAGACGTGTGCTCTTCCGATCTCCGACTCGGTGCCACTTTTTCAA	second round of NGS-PCR, barcode in bold (taken from: Joung et al. 2017)
	BRD9-1_NGS-F	CTTTCCCTACACGACGCTCTTCCGATCTACCGGGTGCCAGCTGTTC	first round of NGS-PCR to screen for crRNA-2-induced InDels, underlined the priming site for 2nd round primer (TS-D501-8 Fwd Illumina indices)
	BRD9-1_NGS-R	GACTGGAGTTCAGACGTGTGCTCTTCCGATCTAGAACCCCTCCCTCGTGG	first round of NGS-PCR to screen for crRNA-2-induced InDels, underlined the priming site for 2nd round primer (TS-D701-12 Rv Illumina indices)
	BRD9-2_NGS-F	CTTTCCCTACACGACGCTCTTCCGATCTTGCAGCTTGACGGACAGTAC	first round of NGS-PCR to screen for crRNA-1-induced InDels, underlined the priming site for 2nd round primer (TS-D501-8 Fwd Illumina indices)
	BRD9-2_NGS-R	GACTGGAGTTCAGACGTGTGCTCTTCCGATCTATCCCGGTGGCTGTGCTAGATC	first round of NGS-PCR to screen for crRNA-1-induced InDels, underlined the priming site for 2nd round primer (TS-D701-12 Rv Illumina indices)
qPCR	MX1_fwd	GTATCACAGAGCTGTTCTCCTG
	MX1_rev	CTCCCACTCCCTGAAATCTG
	MX2_fwd	AAAAGCAGCCCTGTGAGGCATG
	MX2_rev	GTGATCTCCAGGCTGATGAGCT
	IFIT1_fwd	CTGTGGTAGGCTCTGCTTCC
	IFIT1_rev	CCACCACACCCAGCTAAGTT
	IFITM1_fwd	ACTCCGTGAAGTCTAGGGACA
	IFITM1_rev	TGTCACAGAGCCGAATACCAG
	IDOI_fwd	GGCTTTGCTCTGCCAAATCC
	IDOI_rev	TTCTCAACTCTTTCTCGAAGCTG
	GAPDH_fwd	CTGGCGTCTTCACCACCATGG
	GAPDH_rev	CATCACGCCACAGTTTCCCGG
	ISG15_fwd	TGTCGGTGTCAGAGCTGAAG
	ISG15_rev	GCCCTTGTTATTCCTCACCA
